# Optimal Liquid-Based DNA Preservation for DNA Barcoding of Field-Collected Fungal Specimens

**DOI:** 10.1101/2023.11.05.565722

**Authors:** Yu-Ja Lee, Guan Jie Phang, Che-Chih Chen, Jie-Hao Ou, Yin-Tse Huang

## Abstract

Preserving fungal tissue DNA in the field is essential for molecular ecological research, enabling the study of fungal biodiversity and community dynamics. This study systematically compares two liquid-based preservation solutions, RNAlater and DESS, for their effectiveness in maintaining macrofungi DNA integrity during field collection and storage. The research encompasses both controlled experiments and real-world field collections. In the controlled experiments, two fungal species were preserved in RNAlater and DESS at different temperatures and durations. DNA extraction success rates were high, but DNA quality and quantity metrics exhibited variations across samples. However, both preservation solutions demonstrated their viability for preserving fungal DNA, with no significant differences between them. In the field-collected macrofungi experiment, 200 fungal specimens were collected and preserved in RNAlater and DESS. The DNA extraction success rate was 98%, with a few exceptions. The statistical analysis, including paired and independent t-tests, showed no statistically significant differences in DNA quality and quantity between the two preservation methods for the field-collected fungal samples. Overall, this study provides valuable insights into the effectiveness of RNAlater and DESS for preserving macrofungi DNA in field conditions. Researchers can confidently choose between these methods based on their specific needs, without compromising the integrity of the DNA. This research contributes to the advancement of fungal molecular ecology and has broader implications for DNA preservation strategies in ecological and environmental studies.
