## Supplementary material for "Optimal Liquid-Based DNA Preservation for DNA Barcoding of Field-Collected Fungal Specimens": table 2

Type of test	Metrics	t statistic	p-value
independent	A260/A280	0.845	0.399
	A260/A230	1.106	0.270
	DNA concentration	1.068	0.287
paired	A260/A280	1.013	0.314
	A260/A230	1.243	0.218
	DNA concentration	1.128	0.263
