## Supplemental Table 1 for "Optimal Liquid-Based DNA Preservation for DNA Barcoding of Field-Collected Fungal Specimens"

Species	Day	Metrics	p-value
Lentinula edodes	1	A260/A280	0.027
		A260/A230	0.123
		DNA conc.	0.072
	10	A260/A280	0.922
		A260/A230	0.133
		DNA conc.	0.270
	20	A260/A280	0.622
		A260/A230	0.589
		DNA conc.	0.516
	30	A260/A280	0.200
		A260/A230	0.668
		DNA conc.	0.691
Pleurotus ostreatus	1	A260/A280	0.160
		A260/A230	0.053
		DNA conc.	0.070
	10	A260/A280	0.282
		A260/A230	0.066
		DNA conc.	0.034
	20	A260/A280	0.536
		A260/A230	0.270
		DNA conc.	0.287
	30	A260/A280	0.994
		A260/A230	0.459
		DNA conc.	0.679
